# Sub-species niche specialization in the oral microbiome is associated with nasopharyngeal carcinoma risk

**DOI:** 10.1101/782417

**Authors:** Justine W. Debelius, Tingting Huang, Yonglin Cai, Alexander Ploner, Donal Barrett, Xiaoying Zhou, Xue Xiao, Yancheng Li, Jian Liao, Yuming Zheng, Guangwu Huang, Hans-Olov Adami, Yi Zeng, Zhe Zhang, Weimin Ye

## Abstract

Oral health and changes in the oral microbiome have been associated with both local and systemic cancer. Poor oral hygiene is a known risk factor for Nasopharyngeal Carcinoma (NPC), a virally-associated head and neck cancer endemic to southern China. We explored the relationship between NPC and the oral microbiome using 16s rRNA sequencing in a study of 499 NPC patients and 495 population-based age and sex frequency-matched controls from an endemic area of Southern China. We found a significant reduction in community richness in cases compared to controls. Differences in the overall microbial community structure between cases and controls could not be explained by other potential confounders; disease status explained 5 times more variation in the Unweighted UniFrac distance than the next most explanatory variable. In feature-based analyses, we identified a pair of co-excluding *Granulicatella adiacens* (*G. adicans*) amplicon sequence variants (ASVs) which were strongly associated with NPC status and differed by a single nucleotide. The *G. adicans* variant an individual carried was also associated with the overall microbial community based on beta diversity. Co-occurrence analysis suggested the two *G. adicans* ASVs sit at the center of two co-excluding clusters of closely related organisms. Our results suggest there are differences in the oral microbiome between NPC patients and healthy controls and these may be associated with both a loss of microbial diversity and niche specialization among closely related commensals.

**Importance**

The relationship between oral health and the risk of Nasopharyngeal Carcinoma has been previously established. However, the role of oral microbiome has not been evaluated in the disease in a large epidemiological study. This paper clearly establishes a difference in the oral microbiome between NPC patients and healthy controls which cannot be explained by other confounding factors. It furthermore identifies a pair of closely related co-excluding organisms associated with the disease, highlighting the importance of modern methods for single nucleotide resolution in 16s rRNA sequence characterization. To the best of our knowledge, this is one of the first examples of cancer-associated niche-specialization of the oral microbiome.
