## Supplemental Table 6 for "Sub-species niche specialization in the oral microbiome is associated with nasopharyngeal carcinoma risk"

### Sheet: Sheet1
	Disease Status												Tobacco Use				Taxonomy
	all samples				current smokers				never smokers
	rate ratio	[95%	Conf Int]	fdr p	rate ratio	[95%	Conf Int]	fdr p	rate ratio	[95%	Conf Int]	fdr p	rate ratio	[95%	Conf Int]	fdr p	Phylum	Class	Order	Family	Genus
Trep-00f0	0.35	0.24	0.5	4.43339e-06	0.3	0.18	0.5	0.000847401	0.44	0.26	0.74	0.37724	1.43	0.94	2.17	0.99511	p__Spirochaetes	c__Spirochaetes	o__Spirochaetales	f__Spirochaetaceae	g__Treponema
Cory-0125	0.67	0.48	0.92	0.970387	0.73	0.45	1.16	0.971979	0.66	0.42	1.04	0.988984	0.91	0.61	1.36	0.99511	p__Actinobacteria	c__Actinobacteria	o__Actinomycetales	f__Corynebacteriaceae	g__Corynebacterium
Stre-015f	1.2	0.94	1.52	0.970387	1.38	0.95	2.01	0.971979	1.01	0.73	1.41	0.988984	0.75	0.57	0.99	0.99511	p__Firmicutes	c__Bacilli	o__Lactobacillales	f__Streptococcaceae	g__Streptococcus
Neis-0235	1.03	0.96	1.12	0.970387	1.1	0.97	1.26	0.971979	0.99	0.91	1.09	0.988984	0.83	0.76	0.91	0.018731	p__Proteobacteria	c__Betaproteobacteria	o__Neisseriales	f__Neisseriaceae	g__Neisseria
Prev-02e1	0.94	0.67	1.31	0.970387	0.73	0.44	1.24	0.971979	1.19	0.77	1.84	0.988984	0.67	0.45	0.99	0.99511	p__Bacteroidetes	c__Bacteroidia	o__Bacteroidales	f__Prevotellaceae	g__Prevotella
Mega-03cc	0.84	0.71	1.01	0.970387	0.93	0.72	1.21	0.971979	0.79	0.61	1.01	0.988984	0.93	0.75	1.15	0.99511	p__Firmicutes	c__Clostridia	o__Clostridiales	f__Veillonellaceae	g__Megasphaera
Acti-041e	0.58	0.44	0.77	0.0282922	0.78	0.49	1.26	0.971979	0.49	0.34	0.7	0.0223019	0.54	0.39	0.75	0.0505944	p__Proteobacteria	c__Gammaproteobacteria	o__Pasteurellales	f__Pasteurellaceae	g__Actinobacillus
Prev-04b7	0.84	0.76	0.94	0.260498	0.81	0.69	0.95	0.971979	0.86	0.74	0.98	0.988984	0.85	0.76	0.96	0.99511	p__Bacteroidetes	c__Bacteroidia	o__Bacteroidales	f__Prevotellaceae	g__Prevotella
Stre-0531	0.87	0.79	0.97	0.970387	0.77	0.67	0.88	0.0475846	1.04	0.89	1.21	0.988984	1	0.88	1.12	0.99511	p__Firmicutes	c__Bacilli	o__Lactobacillales	f__Streptococcaceae	g__Streptococcus
Trep-07a3	0.64	0.47	0.86	0.492131	0.5	0.33	0.78	0.401418	0.79	0.52	1.2	0.988984	0.95	0.67	1.36	0.99511	p__Spirochaetes	c__Spirochaetes	o__Spirochaetales	f__Spirochaetaceae	g__Treponema
Aggr-07b7	0.81	0.55	1.18	0.970387					1.13	0.7	1.83	0.988984	0.87	0.54	1.4	0.99511	p__Proteobacteria	c__Gammaproteobacteria	o__Pasteurellales	f__Pasteurellaceae	g__Aggregatibacter
Mega-0aec	0.79	0.64	0.97	0.970387	0.69	0.53	0.89	0.909104	0.97	0.69	1.36	0.988984	1.43	1.1	1.87	0.99511	p__Firmicutes	c__Clostridia	o__Clostridiales	f__Veillonellaceae	g__Megasphaera
[Pre-0aed	0.9	0.7	1.16	0.970387	1.29	0.88	1.9	0.971979	0.66	0.46	0.95	0.988984	0.88	0.64	1.22	0.99511	p__Bacteroidetes	c__Bacteroidia	o__Bacteroidales	f__[Paraprevotellaceae]	g__[Prevotella]
Prev-0c49	0.88	0.69	1.11	0.970387	0.75	0.53	1.07	0.971979	0.98	0.71	1.36	0.988984	0.93	0.69	1.25	0.99511	p__Bacteroidetes	c__Bacteroidia	o__Bacteroidales	f__Prevotellaceae	g__Prevotella
Neis-0df5	0.9	0.78	1.04	0.970387	0.9	0.71	1.13	0.971979	0.89	0.74	1.07	0.988984	0.8	0.67	0.95	0.99511	p__Proteobacteria	c__Betaproteobacteria	o__Neisseriales	f__Neisseriaceae	g__Neisseria
Mega-1299	0.68	0.53	0.85	0.189529	0.52	0.38	0.71	0.007998	0.88	0.61	1.25	0.988984	1.21	0.9	1.62	0.99511	p__Firmicutes	c__Clostridia	o__Clostridiales	f__Veillonellaceae	g__Megasphaera
[Pre-1412	0.93	0.86	1.02	0.970387	0.88	0.79	0.97	0.971979	1	0.88	1.14	0.988984	1.3	1.16	1.47	0.0024642	p__Bacteroidetes	c__Bacteroidia	o__Bacteroidales	f__[Paraprevotellaceae]	g__[Prevotella]
Tann-14a7	0.45	0.31	0.67	0.0138425	0.31	0.2	0.5	0.00028645					2.04	1.23	3.37	0.99511	p__Bacteroidetes	c__Bacteroidia	o__Bacteroidales	f__Porphyromonadaceae	g__Tannerella
Laut-1539	0.96	0.79	1.16	0.970387	1.07	0.71	1.6	0.971979	0.9	0.72	1.12	0.988984	0.34	0.27	0.43	1.6371e-15	p__Proteobacteria	c__Betaproteobacteria	o__Burkholderiales	f__Burkholderiaceae	g__Lautropia
Trep-15ff	0.51	0.4	0.66	2.79956e-05	0.49	0.35	0.68	0.0038316	0.55	0.37	0.81	0.439677	1.08	0.82	1.41	0.99511	p__Spirochaetes	c__Spirochaetes	o__Spirochaetales	f__Spirochaetaceae	g__Treponema
Capn-1785	0.87	0.71	1.05	0.970387	1.09	0.83	1.43	0.971979	0.67	0.5	0.9	0.988984	0.99	0.78	1.25	0.99511	p__Bacteroidetes	c__Flavobacteriia	o__Flavobacteriales	f__Flavobacteriaceae	g__Capnocytophaga
Neis-1a97	1.22	0.84	1.77	0.970387	0.89	0.51	1.55	0.971979	1.73	1.05	2.84	0.988984	0.96	0.59	1.58	0.99511	p__Proteobacteria	c__Betaproteobacteria	o__Neisseriales	f__Neisseriaceae	f__Neisseriaceae
Prev-1be1	0.85	0.73	0.99	0.970387	0.88	0.7	1.1	0.971979	0.83	0.68	1.03	0.988984	1.08	0.89	1.31	0.99511	p__Bacteroidetes	c__Bacteroidia	o__Bacteroidales	f__Prevotellaceae	g__Prevotella
Acti-1d09	0.83	0.6	1.13	0.970387	0.86	0.55	1.34	0.971979	0.8	0.5	1.27	0.988984	1.16	0.78	1.72	0.99511	p__Actinobacteria	c__Actinobacteria	o__Actinomycetales	f__Actinomycetaceae	g__Actinomyces
Acti-1d12	0.57	0.39	0.83	0.493593	0.43	0.24	0.75	0.550857	0.74	0.45	1.22	0.988984	0.86	0.57	1.31	0.99511	p__Actinobacteria	c__Actinobacteria	o__Actinomycetales	f__Actinomycetaceae	g__Actinomyces
Sele-1eda	0.57	0.46	0.7	2.76247e-05	0.42	0.31	0.57	5.39352e-06	0.8	0.6	1.05	0.988984	0.95	0.74	1.2	0.99511	p__Firmicutes	c__Clostridia	o__Clostridiales	f__Veillonellaceae	g__Selenomonas
									0.76	0.45	1.3	0.988984
Trep-1f71	0.57	0.42	0.77	0.0566395	0.54	0.36	0.82	0.650374	0.64	0.41	0.99	0.988984	0.87	0.61	1.24	0.99511	p__Spirochaetes	c__Spirochaetes	o__Spirochaetales	f__Spirochaetaceae	g__Treponema
Prev-2052	0.53	0.36	0.77	0.151799	0.59	0.34	1	0.971979	0.49	0.28	0.84	0.988984	0.77	0.51	1.17	0.99511	p__Bacteroidetes	c__Bacteroidia	o__Bacteroidales	f__Prevotellaceae	g__Prevotella
Stre-2406	1.31	0.96	1.79	0.970387	2.04	1.23	3.37	0.968924	0.96	0.63	1.47	0.988984	0.96	0.64	1.46	0.99511	p__Firmicutes	c__Bacilli	o__Lactobacillales	f__Streptococcaceae	g__Streptococcus
Trep-2436	0.61	0.46	0.8	0.061921	0.67	0.47	0.97	0.971979	0.52	0.34	0.8	0.528683	1.12	0.82	1.55	0.99511	p__Spirochaetes	c__Spirochaetes	o__Spirochaetales	f__Spirochaetaceae	g__Treponema
Haem-2509	0.97	0.86	1.1	0.970387	1.07	0.88	1.29	0.971979	0.88	0.74	1.04	0.988984	0.85	0.74	0.99	0.99511	p__Proteobacteria	c__Gammaproteobacteria	o__Pasteurellales	f__Pasteurellaceae	g__Haemophilus
Abio-2673	1.02	0.93	1.12	0.970387	1.07	0.93	1.24	0.971979	0.97	0.86	1.09	0.988984	0.87	0.78	0.98	0.99511	p__Firmicutes	c__Bacilli	o__Lactobacillales	f__Aerococcaceae	g__Abiotrophia
Prev-27ec	1.09	0.84	1.4	0.970387	1.02	0.72	1.44	0.971979	1.15	0.8	1.65	0.988984	1.5	1.03	2.18	0.99511	p__Bacteroidetes	c__Bacteroidia	o__Bacteroidales	f__Prevotellaceae	g__Prevotella
Acti-280b	0.41	0.32	0.54	8.70398e-09	0.43	0.27	0.68	0.0601627	0.41	0.3	0.57	1.28129e-05	0.53	0.4	0.7	0.00225442	p__Actinobacteria	c__Actinobacteria	o__Actinomycetales	f__Actinomycetaceae	g__Actinomyces
Neis-29ba	0.85	0.78	0.94	0.145762	0.93	0.82	1.06	0.971979	0.79	0.68	0.9	0.134218	1.08	0.96	1.21	0.99511	p__Proteobacteria	c__Betaproteobacteria	o__Neisseriales	f__Neisseriaceae	f__Neisseriaceae
[Pre-29fd	0.63	0.46	0.85	0.50681	0.66	0.43	1	0.971979	0.61	0.38	0.98	0.988984	0.96	0.68	1.35	0.99511	p__Bacteroidetes	c__Bacteroidia	o__Bacteroidales	f__[Paraprevotellaceae]	g__[Prevotella]
Neis-2a88	0.61	0.45	0.81	0.117724	0.56	0.42	0.76	0.0422782					16.71	8.16	34.24	3.37237e-12	p__Proteobacteria	c__Betaproteobacteria	o__Neisseriales	f__Neisseriaceae	g__Neisseria
Acti-2aaf	0.81	0.71	0.93	0.400419	0.75	0.62	0.9	0.407453	0.91	0.75	1.11	0.988984	0.86	0.74	1	0.99511	p__Actinobacteria	c__Actinobacteria	o__Actinomycetales	f__Actinomycetaceae	g__Actinomyces
Geme-2d55	0.97	0.9	1.06	0.970387	0.86	0.78	0.96	0.971979	1.11	0.98	1.25	0.988984	1.04	0.94	1.15	0.99511	p__Firmicutes	c__Bacilli	o__Gemellales	f__Gemellaceae	f__Gemellaceae
Card-2e78	0.79	0.69	0.9	0.0982127	0.94	0.74	1.18	0.971979	0.68	0.57	0.8	0.00163802	0.72	0.61	0.85	0.0250517	p__Proteobacteria	c__Gammaproteobacteria	o__Cardiobacteriales	f__Cardiobacteriaceae	g__Cardiobacterium
Acti-2f02	1.26	0.97	1.65	0.970387	1.42	0.88	2.29	0.971979	1.16	0.84	1.6	0.988984	0.66	0.47	0.92	0.99511	p__Actinobacteria	c__Actinobacteria	o__Actinomycetales	f__Actinomycetaceae	g__Actinomyces
Bact-3021	0.73	0.57	0.95	0.970387	0.65	0.46	0.91	0.971979	0.85	0.57	1.27	0.988984	1.17	0.86	1.58	0.99511	p__Bacteroidetes	c__Bacteroidia	o__Bacteroidales	f__Bacteroidaceae	g__Bacteroides
Prev-3045	0.83	0.58	1.19	0.970387	0.72	0.45	1.16	0.971979					1.54	0.96	2.49	0.99511	p__Bacteroidetes	c__Bacteroidia	o__Bacteroidales	f__Prevotellaceae	g__Prevotella
Bact-323e	0.97	0.77	1.22	0.970387	0.81	0.58	1.12	0.971979	1.11	0.8	1.55	0.988984	0.95	0.72	1.27	0.99511	p__Bacteroidetes	c__Bacteroidia	o__Bacteroidales	o__Bacteroidales	o__Bacteroidales
Veil-3371	0.71	0.61	0.82	0.00153247	0.72	0.58	0.9	0.751806	0.71	0.58	0.86	0.141842	0.79	0.67	0.93	0.99511	p__Firmicutes	c__Clostridia	o__Clostridiales	f__Veillonellaceae	g__Veillonella
[Pre-35b5	0.8	0.67	0.96	0.970387	0.81	0.63	1.04	0.971979	0.8	0.63	1.02	0.988984	0.82	0.67	1	0.99511	p__Bacteroidetes	c__Bacteroidia	o__Bacteroidales	f__[Paraprevotellaceae]	g__[Prevotella]
Prev-3689	0.81	0.58	1.15	0.970387					0.57	0.35	0.91	0.988984	0.8	0.51	1.24	0.99511	p__Bacteroidetes	c__Bacteroidia	o__Bacteroidales	f__Prevotellaceae	g__Prevotella
Myco-380f	0.59	0.49	0.69	8.1382e-08	0.65	0.52	0.82	0.0505866	0.52	0.4	0.67	9.71723e-05	1.07	0.88	1.31	0.99511	p__Tenericutes	c__Mollicutes	o__Mycoplasmatales	f__Mycoplasmataceae	g__Mycoplasma
[Pre-38e9	1.77	1.23	2.55	0.337949	2.39	1.35	4.24	0.542634	1.38	0.83	2.29	0.988984	1.16	0.73	1.85	0.99511	p__Bacteroidetes	c__Bacteroidia	o__Bacteroidales	f__[Paraprevotellaceae]	g__[Prevotella]
Sele-399e	0.88	0.63	1.24	0.970387	1.03	0.63	1.67	0.971979	0.74	0.46	1.21	0.988984	1.09	0.69	1.73	0.99511	p__Firmicutes	c__Clostridia	o__Clostridiales	f__Veillonellaceae	g__Selenomonas
Trep-3aed	0.49	0.39	0.61	4.35973e-08	0.45	0.34	0.6	7.55214e-06	0.55	0.39	0.78	0.146245	1.26	0.98	1.61	0.99511	p__Spirochaetes	c__Spirochaetes	o__Spirochaetales	f__Spirochaetaceae	g__Treponema
Acti-3c0d	0.88	0.68	1.15	0.970387	1.04	0.72	1.49	0.971979	0.8	0.55	1.17	0.988984	1.35	0.95	1.92	0.99511	p__Actinobacteria	c__Actinobacteria	o__Actinomycetales	f__Actinomycetaceae	g__Actinomyces
Porp-3c81	0.85	0.6	1.21	0.970387					0.89	0.57	1.39	0.988984	0.67	0.43	1.02	0.99511	p__Bacteroidetes	c__Bacteroidia	o__Bacteroidales	f__Porphyromonadaceae	g__Porphyromonas
Bull-3cc6	0.55	0.43	0.72	0.00141909	0.57	0.42	0.79	0.140987	0.55	0.36	0.86	0.988984	1.56	1.15	2.11	0.893855	p__Firmicutes	c__Erysipelotrichi	o__Erysipelotrichales	f__Erysipelotrichaceae	g__Bulleidia
Sele-3d22	0.51	0.37	0.68	0.00164261	0.49	0.34	0.71	0.0433321	0.54	0.33	0.89	0.988984	1.95	1.28	2.97	0.364519	p__Firmicutes	c__Clostridia	o__Clostridiales	f__Veillonellaceae	g__Selenomonas
Neis-3d62	0.66	0.56	0.79	0.000629845	0.69	0.49	0.98	0.971979	0.63	0.52	0.77	0.000901369	0.48	0.39	0.6	1.04034e-08	p__Proteobacteria	c__Betaproteobacteria	o__Neisseriales	f__Neisseriaceae	f__Neisseriaceae
[Pre-3e95	0.62	0.47	0.82	0.156357	0.54	0.37	0.79	0.261563	0.73	0.47	1.11	0.988984	1.45	1	2.1	0.99511	p__Bacteroidetes	c__Bacteroidia	o__Bacteroidales	f__[Paraprevotellaceae]	g__[Prevotella]
Dial-3fcb	0.83	0.77	0.9	0.00281532	0.83	0.74	0.92	0.135173	0.84	0.75	0.95	0.988984	1.1	0.99	1.22	0.99511	p__Firmicutes	c__Clostridia	o__Clostridiales	f__Veillonellaceae	g__Dialister
Trep-40a8	0.56	0.4	0.78	0.132919	0.52	0.32	0.84	0.971979	0.58	0.36	0.93	0.988984	0.93	0.63	1.36	0.99511	p__Spirochaetes	c__Spirochaetes	o__Spirochaetales	f__Spirochaetaceae	g__Treponema
Prev-4297	0.87	0.69	1.1	0.970387	0.84	0.61	1.15	0.971979	0.92	0.67	1.28	0.988984	0.98	0.73	1.3	0.99511	p__Bacteroidetes	c__Bacteroidia	o__Bacteroidales	f__Prevotellaceae	g__Prevotella
Prev-4585	0.82	0.66	1.02	0.970387	0.79	0.58	1.07	0.971979	0.82	0.6	1.12	0.988984	0.97	0.74	1.28	0.99511	p__Bacteroidetes	c__Bacteroidia	o__Bacteroidales	f__Prevotellaceae	g__Prevotella
Mega-4765	0.97	0.77	1.23	0.970387	0.94	0.68	1.3	0.971979	1.06	0.77	1.45	0.988984	1.21	0.88	1.65	0.99511	p__Firmicutes	c__Clostridia	o__Clostridiales	f__Veillonellaceae	g__Megasphaera
Odor-481e	0.57	0.41	0.8	0.158773	0.64	0.42	0.97	0.971979	0.53	0.31	0.91	0.988984	1.28	0.86	1.92	0.99511	p__Bacteroidetes	c__Bacteroidia	o__Bacteroidales	f__[Odoribacteraceae]	g__Odoribacter
Bull-4893	0.93	0.88	0.98	0.970387	0.89	0.83	0.95	0.232652	0.97	0.9	1.05	0.988984	1.02	0.96	1.09	0.99511	p__Firmicutes	c__Erysipelotrichi	o__Erysipelotrichales	f__Erysipelotrichaceae	g__Bulleidia
Acti-49f8	0.99	0.77	1.28	0.970387	0.72	0.53	0.98	0.971979	1.69	1.1	2.6	0.988984	1.39	1.01	1.92	0.99511	p__Actinobacteria	c__Actinobacteria	o__Actinomycetales	f__Actinomycetaceae	g__Actinomyces
Geme-4b0c	0.82	0.64	1.05	0.970387	0.76	0.53	1.09	0.971979	0.86	0.6	1.22	0.988984	0.93	0.67	1.29	0.99511	p__Firmicutes	c__Bacilli	o__Gemellales	f__Gemellaceae	f__Gemellaceae
Prev-4b21	1.06	0.83	1.34	0.970387	0.95	0.71	1.28	0.971979	1.24	0.83	1.85	0.988984	1.99	1.38	2.85	0.0448574	p__Bacteroidetes	c__Bacteroidia	o__Bacteroidales	f__Prevotellaceae	g__Prevotella
Porp-4cd3	0.75	0.6	0.94	0.970387	0.86	0.63	1.19	0.971979	0.65	0.47	0.9	0.988984	0.94	0.72	1.24	0.99511	p__Bacteroidetes	c__Bacteroidia	o__Bacteroidales	f__Porphyromonadaceae	g__Porphyromonas
Acti-4e61	1.2	0.99	1.46	0.970387	1.12	0.84	1.49	0.971979	1.3	1	1.69	0.988984	0.82	0.65	1.04	0.99511	p__Actinobacteria	c__Actinobacteria	o__Actinomycetales	f__Actinomycetaceae	g__Actinomyces
[Pre-4eab	0.8	0.56	1.13	0.970387	0.86	0.55	1.36	0.971979	0.74	0.42	1.3	0.988984	1.38	0.86	2.21	0.99511	p__Bacteroidetes	c__Bacteroidia	o__Bacteroidales	f__[Paraprevotellaceae]	g__[Prevotella]
Prev-4fe5	0.5	0.35	0.72	0.0323822	0.53	0.31	0.89	0.971979	0.49	0.3	0.81	0.895636	0.81	0.55	1.19	0.99511	p__Bacteroidetes	c__Bacteroidia	o__Bacteroidales	f__Prevotellaceae	g__Prevotella
Neis-50f1	0.46	0.33	0.66	0.00470071	0.36	0.23	0.57	0.00260156					1.92	1.21	3.04	0.99511	p__Proteobacteria	c__Betaproteobacteria	o__Neisseriales	f__Neisseriaceae	g__Neisseria
Acti-51a6	0.76	0.56	1.04	0.970387	0.66	0.42	1.04	0.971979	0.84	0.55	1.29	0.988984	1.65	1.05	2.6	0.99511	p__Actinobacteria	c__Actinobacteria	o__Actinomycetales	f__Actinomycetaceae	g__Actinomyces
Prev-5545	0.89	0.72	1.1	0.970387	0.98	0.74	1.3	0.971979	0.8	0.57	1.12	0.988984	1.66	1.21	2.26	0.306274	p__Bacteroidetes	c__Bacteroidia	o__Bacteroidales	f__Prevotellaceae	g__Prevotella
Capn-571e	0.56	0.41	0.76	0.0405213	0.7	0.47	1.04	0.971979	0.41	0.25	0.69	0.13391	1.06	0.76	1.48	0.99511	p__Bacteroidetes	c__Flavobacteriia	o__Flavobacteriales	f__Flavobacteriaceae	g__Capnocytophaga
Gran-5a37	0.81	0.74	0.89	0.000603872	0.76	0.66	0.88	0.0605239	0.85	0.77	0.95	0.583253	0.74	0.67	0.81	2.20285e-08	p__Firmicutes	c__Bacilli	o__Lactobacillales	f__Carnobacteriaceae	g__Granulicatella
Sele-5b57	0.75	0.61	0.92	0.970387	0.81	0.6	1.1	0.971979	0.69	0.51	0.92	0.988984	0.89	0.7	1.13	0.99511	p__Firmicutes	c__Clostridia	o__Clostridiales	f__Veillonellaceae	g__Selenomonas
[Pre-5c62	0.84	0.73	0.97	0.970387	0.78	0.63	0.96	0.971979	0.92	0.75	1.13	0.988984	0.9	0.76	1.06	0.99511	p__Bacteroidetes	c__Bacteroidia	o__Bacteroidales	f__[Paraprevotellaceae]	g__[Prevotella]
[Pre-5cd6	0.92	0.71	1.18	0.970387	1.01	0.69	1.49	0.971979	0.86	0.61	1.22	0.988984	0.73	0.54	0.99	0.99511	p__Bacteroidetes	c__Bacteroidia	o__Bacteroidales	f__[Paraprevotellaceae]	g__[Prevotella]
Mega-5db7	0.91	0.67	1.24	0.970387	0.88	0.57	1.35	0.971979	0.87	0.55	1.38	0.988984	1.17	0.78	1.74	0.99511	p__Firmicutes	c__Clostridia	o__Clostridiales	f__Veillonellaceae	g__Megasphaera
Prev-5dd1	0.75	0.55	1.03	0.970387	0.54	0.35	0.83	0.909104	1.18	0.76	1.83	0.988984	0.8	0.57	1.13	0.99511	p__Bacteroidetes	c__Bacteroidia	o__Bacteroidales	f__Prevotellaceae	g__Prevotella
Porp-5f2c	0.75	0.66	0.85	0.00110849	0.79	0.66	0.95	0.971979	0.72	0.6	0.86	0.0477794	0.96	0.83	1.11	0.99511	p__Bacteroidetes	c__Bacteroidia	o__Bacteroidales	f__Porphyromonadaceae	g__Porphyromonas
[Pre-5fbf	0.9	0.68	1.2	0.970387	1.15	0.75	1.75	0.971979	0.78	0.52	1.15	0.988984	0.87	0.62	1.22	0.99511	p__Bacteroidetes	c__Bacteroidia	o__Bacteroidales	f__[Paraprevotellaceae]	g__[Prevotella]
Porp-601a	0.98	0.77	1.24	0.970387	1.27	0.86	1.88	0.971979	0.78	0.57	1.08	0.988984	0.73	0.54	0.99	0.99511	p__Bacteroidetes	c__Bacteroidia	o__Bacteroidales	f__Porphyromonadaceae	g__Porphyromonas
Prev-603e	0.77	0.69	0.85	0.000246055	0.75	0.64	0.88	0.105997	0.78	0.67	0.89	0.0964325	0.9	0.8	1.02	0.99511	p__Bacteroidetes	c__Bacteroidia	o__Bacteroidales	f__Prevotellaceae	g__Prevotella
Trep-624a	0.7	0.55	0.89	0.646361	0.62	0.44	0.87	0.934756	0.76	0.53	1.08	0.988984	1.14	0.84	1.54	0.99511	p__Spirochaetes	c__Spirochaetes	o__Spirochaetales	f__Spirochaetaceae	g__Treponema
Prev-64e1	0.83	0.6	1.15	0.970387	0.86	0.53	1.4	0.971979	0.78	0.48	1.24	0.988984	0.92	0.61	1.4	0.99511	p__Bacteroidetes	c__Bacteroidia	o__Bacteroidales	f__Prevotellaceae	g__Prevotella
Aggr-65f1	0.82	0.57	1.18	0.970387	0.86	0.5	1.48	0.971979	0.82	0.5	1.36	0.988984	1.03	0.65	1.64	0.99511	p__Proteobacteria	c__Gammaproteobacteria	o__Pasteurellales	f__Pasteurellaceae	g__Aggregatibacter
Haem-6630	0.78	0.57	1.06	0.970387	0.76	0.43	1.35	0.971979	0.8	0.55	1.16	0.988984	0.68	0.47	1	0.99511	p__Proteobacteria	c__Gammaproteobacteria	o__Pasteurellales	f__Pasteurellaceae	g__Haemophilus
Veil-675d	1.03	0.93	1.14	0.970387	0.95	0.83	1.08	0.971979	1.13	0.96	1.32	0.988984	1.41	1.21	1.65	0.00334821	p__Firmicutes	c__Clostridia	o__Clostridiales	f__Veillonellaceae	g__Veillonella
Aggr-6902	0.29	0.21	0.41	6.82026e-11	0.27	0.17	0.43	9.93491e-06	0.35	0.22	0.55	0.00134935	1.12	0.8	1.58	0.99511	p__Proteobacteria	c__Gammaproteobacteria	o__Pasteurellales	f__Pasteurellaceae	g__Aggregatibacter
Prev-6906	0.77	0.59	1.01	0.970387	0.85	0.57	1.27	0.971979	0.7	0.48	1.01	0.988984	0.92	0.65	1.28	0.99511	p__Bacteroidetes	c__Bacteroidia	o__Bacteroidales	f__Prevotellaceae	g__Prevotella
Sele-6919	0.74	0.6	0.92	0.885478	0.7	0.5	0.99	0.971979	0.78	0.6	1.03	0.988984	0.89	0.68	1.16	0.99511	p__Firmicutes	c__Clostridia	o__Clostridiales	f__Veillonellaceae	g__Selenomonas
Acti-693b	0.49	0.34	0.71	0.0248464	0.47	0.31	0.7	0.0422782					2.77	1.67	4.6	0.0181961	p__Actinobacteria	c__Actinobacteria	o__Actinomycetales	f__Actinomycetaceae	g__Actinomyces
Gran-6959	0.94	0.88	1	0.970387	0.95	0.86	1.05	0.971979	0.93	0.85	1.02	0.988984	0.97	0.9	1.06	0.99511	p__Firmicutes	c__Bacilli	o__Lactobacillales	f__Carnobacteriaceae	g__Granulicatella
Prev-69fc	0.63	0.51	0.78	0.00599217	0.66	0.49	0.88	0.936784	0.59	0.42	0.82	0.37724	1.28	0.97	1.68	0.99511	p__Bacteroidetes	c__Bacteroidia	o__Bacteroidales	f__Prevotellaceae	g__Prevotella
[Wee-6b1b	0.9	0.83	0.97	0.66436	0.86	0.78	0.96	0.971979	0.92	0.84	1.02	0.988984	0.89	0.82	0.97	0.99511	p__Bacteroidetes	c__Flavobacteriia	o__Flavobacteriales	f__[Weeksellaceae]	f__[Weeksellaceae]
Veil-6e24	0.86	0.82	0.91	2.9371e-05	0.9	0.83	0.98	0.971979	0.83	0.77	0.9	0.00047269	0.95	0.9	1.01	0.99511	p__Firmicutes	c__Clostridia	o__Clostridiales	f__Veillonellaceae	g__Veillonella
Neis-6e4d	0.94	0.84	1.05	0.970387	1.04	0.87	1.23	0.971979	0.85	0.73	0.99	0.988984	0.87	0.76	0.99	0.99511	p__Proteobacteria	c__Betaproteobacteria	o__Neisseriales	f__Neisseriaceae	g__Neisseria
Capn-7080	1.05	0.89	1.24	0.970387	1.13	0.84	1.52	0.971979	0.98	0.8	1.2	0.988984	0.62	0.5	0.76	0.000716926	p__Bacteroidetes	c__Flavobacteriia	o__Flavobacteriales	f__Flavobacteriaceae	g__Capnocytophaga
Prev-7116	0.75	0.53	1.06	0.970387	0.89	0.53	1.5	0.971979	0.66	0.42	1.04	0.988984	0.64	0.43	0.95	0.99511	p__Bacteroidetes	c__Bacteroidia	o__Bacteroidales	f__Prevotellaceae	g__Prevotella
Haem-7120	0.93	0.84	1.04	0.970387	1	0.84	1.2	0.971979	0.87	0.75	1	0.988984	0.82	0.72	0.94	0.667491	p__Proteobacteria	c__Gammaproteobacteria	o__Pasteurellales	f__Pasteurellaceae	g__Haemophilus
Prev-71e7	0.73	0.61	0.89	0.226545	0.85	0.61	1.17	0.971979	0.65	0.52	0.83	0.0985912	0.53	0.43	0.66	1.72854e-06	p__Bacteroidetes	c__Bacteroidia	o__Bacteroidales	f__Prevotellaceae	g__Prevotella
[Pre-7290	0.68	0.49	0.94	0.970387	0.76	0.48	1.19	0.971979	0.61	0.38	0.98	0.988984	1.03	0.68	1.57	0.99511	p__Bacteroidetes	c__Bacteroidia	o__Bacteroidales	f__[Paraprevotellaceae]	g__[Prevotella]
Laut-7461	0.84	0.61	1.17	0.970387	1.1	0.65	1.85	0.971979	0.71	0.45	1.1	0.988984	0.73	0.48	1.1	0.99511	p__Proteobacteria	c__Betaproteobacteria	o__Burkholderiales	f__Burkholderiaceae	g__Lautropia
Porp-7688	0.79	0.68	0.91	0.226545	0.83	0.69	1.02	0.971979	0.76	0.61	0.95	0.988984	1.09	0.91	1.31	0.99511	p__Bacteroidetes	c__Bacteroidia	o__Bacteroidales	f__Porphyromonadaceae	g__Porphyromonas
Stre-7764	0.89	0.74	1.07	0.970387	0.79	0.61	1.03	0.971979	1.01	0.78	1.31	0.988984	1.33	1.03	1.71	0.99511	p__Firmicutes	c__Bacilli	o__Lactobacillales	f__Streptococcaceae	g__Streptococcus
Gran-7770	1.26	1.15	1.38	0.00021973	1.18	1.05	1.33	0.800186	1.34	1.16	1.55	0.0210731	1.48	1.29	1.7	1.05485e-05	p__Firmicutes	c__Bacilli	o__Lactobacillales	f__Carnobacteriaceae	g__Granulicatella
Prev-7812	0.81	0.57	1.15	0.970387	0.63	0.38	1.04	0.971979	1.05	0.63	1.75	0.988984	1.19	0.78	1.83	0.99511	p__Bacteroidetes	c__Bacteroidia	o__Bacteroidales	f__Prevotellaceae	g__Prevotella
Neis-796f	0.88	0.72	1.06	0.970387	0.69	0.52	0.92	0.971979	1.09	0.85	1.4	0.988984	0.99	0.77	1.26	0.99511	p__Proteobacteria	c__Betaproteobacteria	o__Neisseriales	f__Neisseriaceae	g__Neisseria
Haem-7aaf	0.9	0.86	0.93	7.70459e-06									1.01	0.97	1.06	0.99511	p__Proteobacteria	c__Gammaproteobacteria	o__Pasteurellales	f__Pasteurellaceae	g__Haemophilus
Capn-7b89	1.07	0.94	1.22	0.970387	1.09	0.88	1.34	0.971979	1.05	0.88	1.24	0.988984	0.83	0.7	0.97	0.99511	p__Bacteroidetes	c__Flavobacteriia	o__Flavobacteriales	f__Flavobacteriaceae	g__Capnocytophaga
Capn-7bb4	0.88	0.74	1.05	0.970387	0.84	0.66	1.08	0.971979	0.91	0.72	1.16	0.988984	0.98	0.79	1.21	0.99511	p__Bacteroidetes	c__Flavobacteriia	o__Flavobacteriales	f__Flavobacteriaceae	g__Capnocytophaga
Laut-7bd8	0.87	0.73	1.03	0.970387	0.96	0.72	1.29	0.971979	0.81	0.66	1	0.988984	0.81	0.65	1.02	0.99511	p__Proteobacteria	c__Betaproteobacteria	o__Burkholderiales	f__Burkholderiaceae	g__Lautropia
Eike-7bf6	0.94	0.73	1.22	0.970387	0.97	0.62	1.51	0.971979	0.87	0.63	1.19	0.988984	0.54	0.39	0.74	0.0365089	p__Proteobacteria	c__Betaproteobacteria	o__Neisseriales	f__Neisseriaceae	g__Eikenella
Prev-7e7d	0.92	0.77	1.1	0.970387	0.92	0.7	1.2	0.971979	0.89	0.7	1.14	0.988984	1.04	0.82	1.32	0.99511	p__Bacteroidetes	c__Bacteroidia	o__Bacteroidales	f__Prevotellaceae	g__Prevotella
Capn-8188	0.98	0.86	1.1	0.970387	1.04	0.88	1.25	0.971979	0.89	0.75	1.06	0.988984	0.96	0.82	1.11	0.99511	p__Bacteroidetes	c__Flavobacteriia	o__Flavobacteriales	f__Flavobacteriaceae	g__Capnocytophaga
Eike-83a3	1.4	1.12	1.75	0.553106	1.66	1.21	2.28	0.336139	1.14	0.81	1.6	0.988984	1.3	0.96	1.75	0.99511	p__Proteobacteria	c__Betaproteobacteria	o__Neisseriales	f__Neisseriaceae	g__Eikenella
Acti-83cc	1.02	0.76	1.37	0.970387	0.81	0.55	1.19	0.971979	1.32	0.84	2.06	0.988984	1.08	0.76	1.53	0.99511	p__Actinobacteria	c__Actinobacteria	o__Actinomycetales	f__Actinomycetaceae	g__Actinomyces
King-8496	1.21	0.94	1.55	0.970387	1.31	0.91	1.88	0.971979	1.14	0.81	1.62	0.988984	1.65	1.13	2.41	0.99511	p__Proteobacteria	c__Betaproteobacteria	o__Neisseriales	f__Neisseriaceae	g__Kingella
Stre-84b1	0.97	0.88	1.07	0.970387	1.03	0.89	1.18	0.971979	0.92	0.81	1.06	0.988984	0.91	0.81	1.01	0.99511	p__Firmicutes	c__Bacilli	o__Lactobacillales	f__Streptococcaceae	g__Streptococcus
Trep-8501	0.61	0.48	0.78	0.0154001	0.69	0.5	0.95	0.971979	0.54	0.36	0.81	0.559	1.19	0.89	1.58	0.99511	p__Spirochaetes	c__Spirochaetes	o__Spirochaetales	f__Spirochaetaceae	g__Treponema
Prev-855b	0.87	0.62	1.21	0.970387	1.05	0.65	1.7	0.971979	0.66	0.4	1.09	0.988984	0.84	0.56	1.25	0.99511	p__Bacteroidetes	c__Bacteroidia	o__Bacteroidales	f__Prevotellaceae	g__Prevotella
Aggr-8615	0.79	0.73	0.86	1.54876e-05	0.8	0.71	0.9	0.0400119	0.77	0.69	0.87	0.00848509	0.98	0.88	1.08	0.99511	p__Proteobacteria	c__Gammaproteobacteria	o__Pasteurellales	f__Pasteurellaceae	g__Aggregatibacter
Trep-8627	0.85	0.62	1.15	0.970387	0.74	0.45	1.2	0.971979	0.96	0.64	1.44	0.988984	0.65	0.46	0.93	0.99511	p__Spirochaetes	c__Spirochaetes	o__Spirochaetales	f__Spirochaetaceae	g__Treponema
Stre-8667	1.55	1.11	2.17	0.970387	1.55	0.99	2.43	0.971979	1.56	0.92	2.64	0.988984	1.39	0.88	2.19	0.99511	p__Firmicutes	c__Bacilli	o__Lactobacillales	f__Streptococcaceae	g__Streptococcus
Sele-867b	0.99	0.69	1.4	0.970387	0.81	0.5	1.32	0.971979	1.21	0.71	2.04	0.988984	1.12	0.7	1.79	0.99511	p__Firmicutes	c__Clostridia	o__Clostridiales	f__Veillonellaceae	g__Selenomonas
Acti-8805	0.96	0.85	1.08	0.970387	0.92	0.81	1.05	0.971979	1.02	0.81	1.27	0.988984	1.63	1.38	1.94	5.90838e-06	p__Actinobacteria	c__Actinobacteria	o__Actinomycetales	f__Actinomycetaceae	g__Actinomyces
Acti-89d5	0.72	0.5	1.04	0.970387	0.79	0.5	1.26	0.971979					2.07	1.23	3.49	0.99511	p__Actinobacteria	c__Actinobacteria	o__Actinomycetales	f__Actinomycetaceae	g__Actinomyces
Geme-8a62	1.03	0.99	1.07	0.970387	1.05	0.99	1.12	0.971979					1	0.95	1.06	0.99511	p__Firmicutes	c__Bacilli	o__Gemellales	f__Gemellaceae	f__Gemellaceae
Eike-8a65	0.67	0.53	0.85	0.163919	0.6	0.41	0.87	0.971979	0.74	0.55	1	0.988984	0.75	0.56	0.99	0.99511	p__Proteobacteria	c__Betaproteobacteria	o__Neisseriales	f__Neisseriaceae	g__Eikenella
Aggr-8ad3	0.36	0.26	0.5	1.68652e-07	0.3	0.19	0.49	0.000234419	0.45	0.29	0.7	0.0872399	0.99	0.72	1.36	0.99511	p__Proteobacteria	c__Gammaproteobacteria	o__Pasteurellales	f__Pasteurellaceae	g__Aggregatibacter
Capn-8ca0	0.64	0.53	0.78	0.00171916	0.79	0.59	1.07	0.971979	0.54	0.42	0.71	0.00199059	0.76	0.61	0.95	0.99511	p__Bacteroidetes	c__Flavobacteriia	o__Flavobacteriales	f__Flavobacteriaceae	g__Capnocytophaga
Trep-8ef0	0.57	0.39	0.82	0.432477	0.53	0.32	0.86	0.971979	0.6	0.34	1.09	0.988984	1.42	0.92	2.2	0.99511	p__Spirochaetes	c__Spirochaetes	o__Spirochaetales	f__Spirochaetaceae	g__Treponema
Veil-8f88	0.82	0.7	0.96	0.970387	0.78	0.64	0.96	0.971979	0.87	0.69	1.11	0.988984	1.35	1.1	1.65	0.895647	p__Firmicutes	c__Clostridia	o__Clostridiales	f__Veillonellaceae	g__Veillonella
Neis-8fde	0.79	0.67	0.94	0.963743	0.73	0.59	0.92	0.971979	0.86	0.67	1.1	0.988984	1.07	0.88	1.3	0.99511	p__Proteobacteria	c__Betaproteobacteria	o__Neisseriales	f__Neisseriaceae	g__Neisseria
Stre-900d	0.99	0.85	1.16	0.970387	0.85	0.69	1.03	0.971979	1.21	0.95	1.55	0.988984	1.87	1.47	2.38	7.77951e-05	p__Firmicutes	c__Bacilli	o__Lactobacillales	f__Streptococcaceae	g__Streptococcus
King-9111	0.82	0.6	1.13	0.970387	0.54	0.32	0.91	0.971979	1.06	0.72	1.56	0.988984	0.71	0.48	1.04	0.99511	p__Proteobacteria	c__Betaproteobacteria	o__Neisseriales	f__Neisseriaceae	g__Kingella
[Pre-9227	0.85	0.66	1.1	0.970387	0.65	0.44	0.95	0.971979	1.09	0.79	1.51	0.988984	0.65	0.49	0.86	0.543172	p__Bacteroidetes	c__Bacteroidia	o__Bacteroidales	f__[Paraprevotellaceae]	g__[Prevotella]
Stre-953e	0.99	0.91	1.07	0.970387	1.06	0.94	1.21	0.971979	0.94	0.85	1.03	0.988984	0.89	0.81	0.98	0.99511	p__Firmicutes	c__Bacilli	o__Lactobacillales	f__Streptococcaceae	g__Streptococcus
Porp-958e	0.59	0.41	0.85	0.792649					0.51	0.32	0.81	0.769968	0.48	0.31	0.75	0.268073	p__Bacteroidetes	c__Bacteroidia	o__Bacteroidales	f__Porphyromonadaceae	g__Porphyromonas
Prev-959f	0.92	0.75	1.13	0.970387	1.03	0.78	1.36	0.971979	0.81	0.6	1.1	0.988984	1.14	0.89	1.47	0.99511	p__Bacteroidetes	c__Bacteroidia	o__Bacteroidales	f__Prevotellaceae	g__Prevotella
Capn-966a	1.02	0.94	1.1	0.970387	1.08	0.95	1.22	0.971979	0.99	0.9	1.09	0.988984	0.88	0.8	0.96	0.905299	p__Bacteroidetes	c__Flavobacteriia	o__Flavobacteriales	f__Flavobacteriaceae	g__Capnocytophaga
Prev-9702	0.91	0.62	1.32	0.970387	0.88	0.54	1.43	0.971979					1.27	0.81	1.99	0.99511	p__Bacteroidetes	c__Bacteroidia	o__Bacteroidales	f__Prevotellaceae	g__Prevotella
Veil-98e6	0.99	0.9	1.09	0.970387	0.95	0.83	1.07	0.971979	1.04	0.91	1.19	0.988984	1.16	1.02	1.31	0.99511	p__Firmicutes	c__Clostridia	o__Clostridiales	f__Veillonellaceae	g__Veillonella
Capn-9be3	0.88	0.71	1.1	0.970387	0.63	0.44	0.89	0.971979	1.16	0.88	1.54	0.988984	0.93	0.69	1.26	0.99511	p__Bacteroidetes	c__Flavobacteriia	o__Flavobacteriales	f__Flavobacteriaceae	g__Capnocytophaga
Neis-9c41	0.74	0.56	0.97	0.970387	0.81	0.53	1.23	0.971979	0.67	0.47	0.96	0.988984	0.63	0.46	0.85	0.605622	p__Proteobacteria	c__Betaproteobacteria	o__Neisseriales	f__Neisseriaceae	g__Neisseria
Bact-9c5e	0.57	0.4	0.82	0.432477	0.54	0.33	0.9	0.971979	0.61	0.36	1.06	0.988984	1.25	0.79	1.98	0.99511	p__Bacteroidetes	c__Bacteroidia	o__Bacteroidales	o__Bacteroidales	o__Bacteroidales
Acti-9e0b	1.01	0.77	1.32	0.970387	1.01	0.71	1.43	0.971979	0.96	0.63	1.47	0.988984	1.39	0.97	1.98	0.99511	p__Actinobacteria	c__Actinobacteria	o__Actinomycetales	f__Actinomycetaceae	g__Actinomyces
Porp-9f37	0.92	0.73	1.17	0.970387	0.82	0.58	1.16	0.971979	1	0.73	1.38	0.988984	0.93	0.7	1.24	0.99511	p__Bacteroidetes	c__Bacteroidia	o__Bacteroidales	f__Porphyromonadaceae	g__Porphyromonas
Prev-9fb6	1.16	0.84	1.59	0.970387	1.71	1.03	2.83	0.971979	0.83	0.54	1.27	0.988984	1.33	0.82	2.13	0.99511	p__Bacteroidetes	c__Bacteroidia	o__Bacteroidales	f__Prevotellaceae	g__Prevotella
Palu-a096	0.61	0.5	0.76	0.000864794	0.7	0.53	0.93	0.971979	0.53	0.39	0.73	0.016302	1.05	0.83	1.34	0.99511	p__Bacteroidetes	c__Bacteroidia	o__Bacteroidales	f__Porphyromonadaceae	g__Paludibacter
Sele-a147	1.01	0.75	1.37	0.970387	1.05	0.69	1.59	0.971979	1.06	0.68	1.65	0.988984	1.1	0.74	1.63	0.99511	p__Firmicutes	c__Clostridia	o__Clostridiales	f__Veillonellaceae	g__Selenomonas
ML61-a259	0.52	0.4	0.68	0.000414838	0.48	0.34	0.69	0.0149386	0.56	0.37	0.84	0.968726	1.14	0.84	1.54	0.99511	p__Tenericutes	c__RF3	o__ML615J-28	o__ML615J-28	o__ML615J-28
Coma-a314	0.73	0.56	0.96	0.970387	0.76	0.51	1.14	0.971979	0.7	0.48	1.02	0.988984	0.97	0.69	1.37	0.99511	p__Proteobacteria	c__Betaproteobacteria	o__Burkholderiales	f__Comamonadaceae	f__Comamonadaceae
Prev-a61e	1.01	0.73	1.4	0.970387	0.91	0.6	1.4	0.971979	1.12	0.66	1.88	0.988984	1.89	1.18	3.03	0.99511	p__Bacteroidetes	c__Bacteroidia	o__Bacteroidales	f__Prevotellaceae	g__Prevotella
Capn-a6cc	0.69	0.51	0.94	0.970387	0.91	0.59	1.4	0.971979	0.53	0.33	0.85	0.988984	1.03	0.71	1.51	0.99511	p__Bacteroidetes	c__Flavobacteriia	o__Flavobacteriales	f__Flavobacteriaceae	g__Capnocytophaga
Dial-a744	0.94	0.82	1.08	0.970387	0.97	0.79	1.17	0.971979	0.94	0.77	1.14	0.988984	1.08	0.91	1.29	0.99511	p__Firmicutes	c__Clostridia	o__Clostridiales	f__Veillonellaceae	g__Dialister
Veil-a8c6	0.89	0.79	0.99	0.970387	0.88	0.75	1.04	0.971979	0.9	0.77	1.05	0.988984	0.87	0.76	0.99	0.99511	p__Firmicutes	c__Clostridia	o__Clostridiales	f__Veillonellaceae	g__Veillonella
Prev-a9d0	0.99	0.7	1.4	0.970387	0.83	0.51	1.35	0.971979	1.12	0.71	1.75	0.988984	0.96	0.62	1.49	0.99511	p__Bacteroidetes	c__Bacteroidia	o__Bacteroidales	f__Prevotellaceae	g__Prevotella
Mega-aacb	1.07	0.83	1.37	0.970387	0.86	0.62	1.21	0.971979	1.23	0.86	1.77	0.988984	1.2	0.86	1.68	0.99511	p__Firmicutes	c__Clostridia	o__Clostridiales	f__Veillonellaceae	g__Megasphaera
Palu-ab2a	0.77	0.59	0.99	0.970387	0.83	0.58	1.17	0.971979	0.7	0.47	1.03	0.988984	1.21	0.86	1.71	0.99511	p__Bacteroidetes	c__Bacteroidia	o__Bacteroidales	f__Porphyromonadaceae	g__Paludibacter
Veil-ac72	0.92	0.78	1.08	0.970387	0.89	0.71	1.12	0.971979	0.95	0.75	1.2	0.988984	1.04	0.85	1.27	0.99511	p__Firmicutes	c__Clostridia	o__Clostridiales	f__Veillonellaceae	g__Veillonella
Capn-ac79	0.89	0.76	1.04	0.970387	0.87	0.69	1.1	0.971979	0.89	0.72	1.09	0.988984	0.83	0.69	1	0.99511	p__Bacteroidetes	c__Flavobacteriia	o__Flavobacteriales	f__Flavobacteriaceae	g__Capnocytophaga
Trep-acac	0.64	0.49	0.84	0.218961	0.66	0.45	0.97	0.971979	0.61	0.41	0.9	0.988984	1.14	0.82	1.58	0.99511	p__Spirochaetes	c__Spirochaetes	o__Spirochaetales	f__Spirochaetaceae	g__Treponema
Geme-ae3b	0.73	0.66	0.82	5.05243e-06	0.71	0.61	0.83	0.00251942	0.78	0.67	0.91	0.254087	0.97	0.86	1.1	0.99511	p__Firmicutes	c__Bacilli	o__Gemellales	f__Gemellaceae	f__Gemellaceae
Card-ae8f	0.51	0.36	0.71	0.0119142	0.59	0.38	0.93	0.971979	0.43	0.26	0.71	0.21824	1.37	0.93	2	0.99511	p__Proteobacteria	c__Gammaproteobacteria	o__Cardiobacteriales	f__Cardiobacteriaceae	g__Cardiobacterium
Bact-b2e1	0.58	0.41	0.82	0.31836	0.64	0.41	1.02	0.971979	0.49	0.29	0.83	0.988984	1.52	0.97	2.36	0.99511	p__Bacteroidetes	c__Bacteroidia	o__Bacteroidales	o__Bacteroidales	o__Bacteroidales
Capn-b375	0.56	0.45	0.71	0.000197626	0.41	0.29	0.57	5.12645e-05	0.71	0.53	0.96	0.988984	0.89	0.69	1.14	0.99511	p__Bacteroidetes	c__Flavobacteriia	o__Flavobacteriales	f__Flavobacteriaceae	g__Capnocytophaga
Eike-b3b9	0.5	0.35	0.73	0.0555982					0.48	0.3	0.77	0.462002	0.55	0.36	0.85	0.99511	p__Proteobacteria	c__Betaproteobacteria	o__Neisseriales	f__Neisseriaceae	g__Eikenella
Prev-b3f2	0.82	0.71	0.95	0.970387	0.74	0.61	0.9	0.526093	0.92	0.73	1.16	0.988984	1.59	1.28	1.98	0.00609759	p__Bacteroidetes	c__Bacteroidia	o__Bacteroidales	f__Prevotellaceae	g__Prevotella
Porp-b458	0.95	0.69	1.3	0.970387	0.82	0.5	1.35	0.971979	1.06	0.7	1.6	0.988984	0.9	0.6	1.33	0.99511	p__Bacteroidetes	c__Bacteroidia	o__Bacteroidales	f__Porphyromonadaceae	g__Porphyromonas
Stre-b566	0.91	0.85	0.97	0.421361	0.93	0.85	1.01	0.971979	0.88	0.8	0.96	0.988984	1.12	1.02	1.22	0.99511	p__Firmicutes	c__Bacilli	o__Lactobacillales	f__Streptococcaceae	g__Streptococcus
Trep-b5ad	0.51	0.36	0.74	0.0685613	0.56	0.34	0.9	0.971979	0.5	0.28	0.9	0.988984	1.08	0.72	1.62	0.99511	p__Spirochaetes	c__Spirochaetes	o__Spirochaetales	f__Spirochaetaceae	g__Treponema
Cory-b6e8	0.62	0.5	0.76	0.00225361	0.65	0.47	0.9	0.971979	0.59	0.44	0.78	0.0636164	0.91	0.7	1.19	0.99511	p__Actinobacteria	c__Actinobacteria	o__Actinomycetales	f__Corynebacteriaceae	g__Corynebacterium
Acti-b700	0.83	0.7	0.98	0.970387	0.93	0.71	1.21	0.971979	0.74	0.6	0.92	0.988984	0.82	0.66	1	0.99511	p__Proteobacteria	c__Gammaproteobacteria	o__Pasteurellales	f__Pasteurellaceae	g__Actinobacillus
Prev-b7f2	1	0.92	1.08	0.970387	0.85	0.77	0.95	0.53297	1.19	1.05	1.35	0.988984	1.28	1.14	1.44	0.00964384	p__Bacteroidetes	c__Bacteroidia	o__Bacteroidales	f__Prevotellaceae	g__Prevotella
Prev-b94f	0.89	0.66	1.21	0.970387	0.75	0.47	1.21	0.971979	1.01	0.67	1.5	0.988984	0.99	0.67	1.46	0.99511	p__Bacteroidetes	c__Bacteroidia	o__Bacteroidales	f__Prevotellaceae	g__Prevotella
[Wee-b9fd	1.01	0.75	1.35	0.970387	1.36	0.88	2.12	0.971979	0.79	0.52	1.2	0.988984	0.91	0.63	1.32	0.99511	p__Bacteroidetes	c__Flavobacteriia	o__Flavobacteriales	f__[Weeksellaceae]	f__[Weeksellaceae]
Prev-bba6	0.96	0.72	1.29	0.970387	1.02	0.67	1.53	0.971979	0.91	0.6	1.39	0.988984	1.51	0.99	2.29	0.99511	p__Bacteroidetes	c__Bacteroidia	o__Bacteroidales	f__Prevotellaceae	g__Prevotella
Laut-bcd6	0.96	0.87	1.06	0.970387	0.98	0.88	1.1	0.971979	0.95	0.8	1.13	0.988984	1.44	1.26	1.64	1.63962e-05	p__Proteobacteria	c__Betaproteobacteria	o__Burkholderiales	f__Burkholderiaceae	g__Lautropia
Prev-bd21	0.77	0.64	0.93	0.953552	0.69	0.54	0.9	0.971979	0.87	0.67	1.13	0.988984	1.03	0.83	1.28	0.99511	p__Bacteroidetes	c__Bacteroidia	o__Bacteroidales	f__Prevotellaceae	g__Prevotella
Mega-bd47	0.93	0.71	1.21	0.970387	0.94	0.69	1.28	0.971979	0.82	0.5	1.33	0.988984	2.82	1.84	4.33	0.00047108	p__Firmicutes	c__Clostridia	o__Clostridiales	f__Veillonellaceae	g__Megasphaera
Capn-bd71	0.87	0.73	1.04	0.970387	1.06	0.82	1.36	0.971979	0.72	0.57	0.92	0.988984	0.81	0.66	0.99	0.99511	p__Bacteroidetes	c__Flavobacteriia	o__Flavobacteriales	f__Flavobacteriaceae	g__Capnocytophaga
Veil-bf01	1.53	1.19	1.97	0.172365	1.82	1.24	2.67	0.401418	1.32	0.93	1.87	0.988984	1.13	0.81	1.57	0.99511	p__Firmicutes	c__Clostridia	o__Clostridiales	f__Veillonellaceae	g__Veillonella
Acti-c0ba	1.05	0.84	1.3	0.970387	1.79	1.18	2.71	0.971979	0.79	0.6	1.03	0.988984	0.69	0.51	0.92	0.99511	p__Actinobacteria	c__Actinobacteria	o__Actinomycetales	f__Actinomycetaceae	g__Actinomyces
Stre-c0f8	1.05	0.91	1.22	0.970387	0.97	0.79	1.21	0.971979	1.1	0.9	1.35	0.988984	1.07	0.88	1.29	0.99511	p__Firmicutes	c__Bacilli	o__Lactobacillales	f__Streptococcaceae	g__Streptococcus
Acti-c105	1.09	0.86	1.38	0.970387	1.11	0.77	1.58	0.971979	1.11	0.82	1.52	0.988984	0.73	0.55	0.96	0.99511	p__Proteobacteria	c__Gammaproteobacteria	o__Pasteurellales	f__Pasteurellaceae	g__Actinobacillus
[Wee-c30a	0.8	0.6	1.06	0.970387	0.83	0.5	1.37	0.971979	0.79	0.56	1.13	0.988984	0.73	0.51	1.06	0.99511	p__Bacteroidetes	c__Flavobacteriia	o__Flavobacteriales	f__[Weeksellaceae]	f__[Weeksellaceae]
Prev-c32d	0.8	0.63	1.01	0.970387	0.78	0.56	1.09	0.971979	0.86	0.6	1.22	0.988984	1.18	0.87	1.59	0.99511	p__Bacteroidetes	c__Bacteroidia	o__Bacteroidales	f__Prevotellaceae	g__Prevotella
Neis-c3d7	0.56	0.41	0.77	0.0555982	0.47	0.27	0.8	0.971979	0.61	0.42	0.88	0.988984	0.61	0.42	0.87	0.99511	p__Proteobacteria	c__Betaproteobacteria	o__Neisseriales	f__Neisseriaceae	f__Neisseriaceae
					0.97	0.59	1.6	0.971979
Porp-c6ea	0.52	0.36	0.76	0.108426	0.55	0.32	0.93	0.971979	0.51	0.3	0.85	0.988984	1.05	0.68	1.61	0.99511	p__Bacteroidetes	c__Bacteroidia	o__Bacteroidales	f__Porphyromonadaceae	g__Porphyromonas
Prev-c7d7	0.85	0.73	0.98	0.970387	0.93	0.75	1.14	0.971979	0.77	0.62	0.96	0.988984	1.05	0.87	1.27	0.99511	p__Bacteroidetes	c__Bacteroidia	o__Bacteroidales	f__Prevotellaceae	g__Prevotella
Acti-c83a	0.81	0.67	0.97	0.970387	0.74	0.59	0.94	0.971979	0.99	0.74	1.32	0.988984	1.28	1.02	1.61	0.99511	p__Actinobacteria	c__Actinobacteria	o__Actinomycetales	f__Actinomycetaceae	g__Actinomyces
Mega-c8a2	1.16	0.88	1.54	0.970387	1.12	0.79	1.59	0.971979	1.17	0.74	1.84	0.988984	2.17	1.43	3.31	0.0640408	p__Firmicutes	c__Clostridia	o__Clostridiales	f__Veillonellaceae	g__Megasphaera
Aggr-ca07	0.59	0.41	0.87	0.970387	0.5	0.29	0.84	0.971979	0.69	0.4	1.19	0.988984	1.02	0.65	1.6	0.99511	p__Proteobacteria	c__Gammaproteobacteria	o__Pasteurellales	f__Pasteurellaceae	g__Aggregatibacter
[Pre-cc74	0.89	0.62	1.27	0.970387	0.86	0.52	1.43	0.971979	0.86	0.52	1.42	0.988984	1.16	0.72	1.84	0.99511	p__Bacteroidetes	c__Bacteroidia	o__Bacteroidales	f__[Paraprevotellaceae]	g__[Prevotella]
Porp-ce23	0.8	0.73	0.89	0.00341256	0.84	0.72	0.98	0.971979	0.78	0.68	0.88	0.0245422	0.79	0.71	0.88	0.00756896	p__Bacteroidetes	c__Bacteroidia	o__Bacteroidales	f__Porphyromonadaceae	g__Porphyromonas
Prev-cefa	0.89	0.81	0.98	0.970387	0.85	0.75	0.97	0.971979	0.94	0.81	1.08	0.988984	1.21	1.06	1.37	0.751778	p__Bacteroidetes	c__Bacteroidia	o__Bacteroidales	f__Prevotellaceae	g__Prevotella
[Pre-ceff	0.68	0.46	0.99	0.970387	0.45	0.27	0.76	0.518004					2.06	1.21	3.51	0.99511	p__Bacteroidetes	c__Bacteroidia	o__Bacteroidales	f__[Paraprevotellaceae]	g__[Prevotella]
Prev-cfdd	1.01	0.76	1.36	0.970387	0.73	0.48	1.13	0.971979	1.32	0.88	1.96	0.988984	1.13	0.74	1.72	0.99511	p__Bacteroidetes	c__Bacteroidia	o__Bacteroidales	f__Prevotellaceae	g__Prevotella
Porp-d06e	0.78	0.66	0.94	0.970387	0.72	0.56	0.93	0.971979	0.87	0.67	1.12	0.988984	1	0.81	1.23	0.99511	p__Bacteroidetes	c__Bacteroidia	o__Bacteroidales	f__Porphyromonadaceae	g__Porphyromonas
Sele-d155	0.58	0.48	0.7	3.83697e-06	0.6	0.46	0.78	0.0331604	0.57	0.44	0.74	0.00693742	1	0.8	1.25	0.99511	p__Firmicutes	c__Clostridia	o__Clostridiales	f__Veillonellaceae	g__Selenomonas
Tann-d159	0.68	0.6	0.76	9.69729e-09	0.7	0.59	0.82	0.00255116	0.67	0.57	0.79	0.000843344	1.04	0.91	1.19	0.99511	p__Bacteroidetes	c__Bacteroidia	o__Bacteroidales	f__Porphyromonadaceae	g__Tannerella
Haem-d3bf	1.51	1.04	2.19	0.970387					1.49	0.94	2.35	0.988984	0.6	0.38	0.97	0.99511	p__Proteobacteria	c__Gammaproteobacteria	o__Pasteurellales	f__Pasteurellaceae	g__Haemophilus
									1.36	0.81	2.26	0.988984
[Pre-d4b0	1.16	0.89	1.51	0.970387	0.94	0.65	1.38	0.971979	1.43	0.99	2.07	0.988984	1.22	0.86	1.73	0.99511	p__Bacteroidetes	c__Bacteroidia	o__Bacteroidales	f__[Paraprevotellaceae]	g__[Prevotella]
Neis-d511	0.6	0.43	0.84	0.459297	0.65	0.42	1.02	0.971979	0.62	0.38	1.02	0.988984	1.61	1.02	2.53	0.99511	p__Proteobacteria	c__Betaproteobacteria	o__Neisseriales	f__Neisseriaceae	g__Neisseria
Mora-d53a	0.65	0.49	0.86	0.475954	0.66	0.39	1.13	0.971979	0.63	0.45	0.88	0.988984	0.42	0.3	0.58	4.07922e-05	p__Proteobacteria	c__Gammaproteobacteria	o__Pseudomonadales	f__Moraxellaceae	g__Moraxella
Prev-d6de	0.69	0.5	0.95	0.970387	0.6	0.39	0.91	0.971979	0.8	0.5	1.27	0.988984	1.18	0.81	1.71	0.99511	p__Bacteroidetes	c__Bacteroidia	o__Bacteroidales	f__Prevotellaceae	g__Prevotella
Acti-d79e	0.74	0.52	1.05	0.970387	0.56	0.35	0.89	0.971979	1	0.6	1.67	0.988984	1.09	0.71	1.67	0.99511	p__Actinobacteria	c__Actinobacteria	o__Actinomycetales	f__Actinomycetaceae	g__Actinomyces
[Pre-d7d4	0.87	0.68	1.12	0.970387	1.16	0.74	1.82	0.971979	0.69	0.5	0.95	0.988984	0.6	0.44	0.82	0.292556	p__Bacteroidetes	c__Bacteroidia	o__Bacteroidales	f__[Paraprevotellaceae]	g__[Prevotella]
Trep-d988	0.4	0.27	0.58	0.000615709	0.37	0.22	0.63	0.0609211	0.41	0.24	0.72	0.368334	0.84	0.57	1.24	0.99511	p__Spirochaetes	c__Spirochaetes	o__Spirochaetales	f__Spirochaetaceae	g__Treponema
Prev-da4d	0.64	0.5	0.81	0.0475676	0.77	0.57	1.04	0.971979	0.47	0.31	0.71	0.0865064	1.54	1.14	2.1	0.99511	p__Bacteroidetes	c__Bacteroidia	o__Bacteroidales	f__Prevotellaceae	g__Prevotella
Neis-dbad	0.61	0.52	0.72	2.99238e-07	0.7	0.54	0.9	0.970732	0.55	0.45	0.67	1.80383e-06	0.76	0.63	0.91	0.732958	p__Proteobacteria	c__Betaproteobacteria	o__Neisseriales	f__Neisseriaceae	f__Neisseriaceae
Acti-dd7c	1.19	0.85	1.66	0.970387					1.21	0.8	1.83	0.988984	0.48	0.32	0.72	0.075538	p__Actinobacteria	c__Actinobacteria	o__Actinomycetales	f__Actinomycetaceae	g__Actinomyces
Veil-dd8d	0.73	0.54	0.98	0.970387	0.56	0.33	0.93	0.971979	0.84	0.59	1.21	0.988984	0.78	0.53	1.16	0.99511	p__Firmicutes	c__Clostridia	o__Clostridiales	f__Veillonellaceae	g__Veillonella
Laut-de43	0.54	0.44	0.65	8.02596e-08	0.5	0.31	0.82	0.971979	0.55	0.44	0.67	2.49468e-06	0.3	0.23	0.39	2.03128e-16	p__Proteobacteria	c__Betaproteobacteria	o__Burkholderiales	f__Burkholderiaceae	g__Lautropia
Prev-defa	1.14	0.87	1.51	0.970387	1.1	0.74	1.65	0.971979	1.15	0.78	1.71	0.988984	1.85	1.21	2.84	0.957025	p__Bacteroidetes	c__Bacteroidia	o__Bacteroidales	f__Prevotellaceae	g__Prevotella
Aggr-e345	0.7	0.64	0.76	5.50677e-14	0.77	0.68	0.86	0.0006793	0.62	0.54	0.71	2.36456e-09	1.03	0.94	1.13	0.99511	p__Proteobacteria	c__Gammaproteobacteria	o__Pasteurellales	f__Pasteurellaceae	g__Aggregatibacter
[Pre-e513	1.03	0.75	1.4	0.970387	1.2	0.73	2	0.971979	0.89	0.59	1.35	0.988984	0.8	0.54	1.18	0.99511	p__Bacteroidetes	c__Bacteroidia	o__Bacteroidales	f__[Paraprevotellaceae]	g__[Prevotella]
Haem-e6a2	1.11	0.89	1.38	0.970387	1.27	0.89	1.82	0.971979	1.01	0.75	1.35	0.988984	0.7	0.53	0.91	0.99511	p__Proteobacteria	c__Gammaproteobacteria	o__Pasteurellales	f__Pasteurellaceae	g__Haemophilus
Desu-e8fa	0.47	0.35	0.64	0.000222874	0.44	0.3	0.66	0.0117484	0.51	0.32	0.82	0.988984	1.49	1.04	2.14	0.99511	p__Proteobacteria	c__Deltaproteobacteria	o__Desulfobacterales	f__Desulfobulbaceae	g__Desulfobulbus
Lact-eca9	1.85	1.36	2.52	0.0176452	1.62	1.07	2.46	0.971979	2.02	1.28	3.16	0.439677	1.3	0.88	1.93	0.99511	p__Firmicutes	c__Bacilli	o__Lactobacillales	f__Lactobacillaceae	g__Lactobacillus
Prev-ee16	0.78	0.55	1.1	0.970387	0.89	0.57	1.39	0.971979	0.69	0.4	1.18	0.988984	1.31	0.84	2.03	0.99511	p__Bacteroidetes	c__Bacteroidia	o__Bacteroidales	f__Prevotellaceae	g__Prevotella
Tann-eff2	0.62	0.53	0.72	3.48446e-07	0.57	0.46	0.72	0.000433813	0.67	0.54	0.82	0.0182665	0.94	0.78	1.12	0.99511	p__Bacteroidetes	c__Bacteroidia	o__Bacteroidales	f__Porphyromonadaceae	g__Tannerella
Capn-f162	0.81	0.64	1.02	0.970387	0.79	0.52	1.21	0.971979	0.82	0.62	1.08	0.988984	0.53	0.4	0.71	0.00368083	p__Bacteroidetes	c__Flavobacteriia	o__Flavobacteriales	f__Flavobacteriaceae	g__Capnocytophaga
[Pre-f19d	0.52	0.38	0.72	0.0113935	0.42	0.27	0.66	0.026683	0.65	0.41	1.01	0.988984	1.25	0.85	1.83	0.99511	p__Bacteroidetes	c__Bacteroidia	o__Bacteroidales	f__[Paraprevotellaceae]	g__[Prevotella]
Stre-f24e	0.99	0.98	1	0.970387									1	0.99	1	0.99511	p__Firmicutes	c__Bacilli	o__Lactobacillales	f__Streptococcaceae	g__Streptococcus
Bull-f2e6	1.03	0.75	1.42	0.970387	1.33	0.78	2.26	0.971979	0.9	0.59	1.35	0.988984	0.67	0.46	0.98	0.99511	p__Firmicutes	c__Erysipelotrichi	o__Erysipelotrichales	f__Erysipelotrichaceae	g__Bulleidia
Sele-f332	0.65	0.57	0.74	3.4974e-08	0.62	0.52	0.74	2.63263e-05	0.69	0.57	0.84	0.0550167	1.19	1.01	1.39	0.99511	p__Firmicutes	c__Clostridia	o__Clostridiales	f__Veillonellaceae	g__Selenomonas
Capn-f35b	1.06	0.88	1.27	0.970387	0.92	0.71	1.2	0.971979	1.23	0.95	1.6	0.988984	0.98	0.78	1.24	0.99511	p__Bacteroidetes	c__Flavobacteriia	o__Flavobacteriales	f__Flavobacteriaceae	g__Capnocytophaga
Eike-f59e	0.95	0.68	1.34	0.970387	1.27	0.72	2.23	0.971979	0.77	0.49	1.19	0.988984	0.79	0.51	1.22	0.99511	p__Proteobacteria	c__Betaproteobacteria	o__Neisseriales	f__Neisseriaceae	g__Eikenella
Coma-f647	0.52	0.38	0.71	0.0103499	0.48	0.3	0.78	0.490206	0.52	0.35	0.79	0.439677	0.65	0.45	0.92	0.99511	p__Proteobacteria	c__Betaproteobacteria	o__Burkholderiales	f__Comamonadaceae	f__Comamonadaceae
Trep-f82c	0.44	0.32	0.61	7.94082e-05	0.44	0.29	0.66	0.0154185	0.44	0.27	0.72	0.186213	1.32	0.92	1.9	0.99511	p__Spirochaetes	c__Spirochaetes	o__Spirochaetales	f__Spirochaetaceae	g__Treponema
Sele-f8cb	0.3	0.21	0.43	2.27284e-08	0.28	0.17	0.44	8.37956e-06	0.33	0.19	0.59	0.0383699	1.54	1.02	2.33	0.99511	p__Firmicutes	c__Clostridia	o__Clostridiales	f__Veillonellaceae	g__Selenomonas
Pept-facb	0.85	0.75	0.97	0.970387	0.84	0.68	1.03	0.971979	0.86	0.73	1.01	0.988984	0.68	0.59	0.79	3.52435e-05	p__Firmicutes	c__Clostridia	o__Clostridiales	f__Peptococcaceae	g__Peptococcus
Prev-fb41	0.72	0.6	0.86	0.0819021	0.63	0.47	0.84	0.390592	0.77	0.61	0.98	0.988984	0.65	0.53	0.79	0.00491282	p__Bacteroidetes	c__Bacteroidia	o__Bacteroidales	f__Prevotellaceae	g__Prevotella
Sele-fc6d	0.71	0.51	0.97	0.970387	0.68	0.45	1.05	0.971979	0.78	0.48	1.26	0.988984	1.17	0.8	1.72	0.99511	p__Firmicutes	c__Clostridia	o__Clostridiales	f__Veillonellaceae	g__Selenomonas
Prev-fc6e	0.67	0.49	0.92	0.970387	0.69	0.41	1.16	0.971979	0.67	0.45	1.01	0.988984	0.73	0.5	1.06	0.99511	p__Bacteroidetes	c__Bacteroidia	o__Bacteroidales	f__Prevotellaceae	g__Prevotella
Porp-fd4f	0.81	0.75	0.87	7.7775e-06	0.81	0.73	0.9	0.0223621	0.82	0.73	0.91	0.055627	0.94	0.87	1.02	0.99511	p__Bacteroidetes	c__Bacteroidia	o__Bacteroidales	f__Porphyromonadaceae	g__Porphyromonas
Capn-fec1	0.71	0.53	0.95	0.970387	0.75	0.52	1.08	0.971979	0.65	0.4	1.08	0.988984	1.55	1.06	2.26	0.99511	p__Bacteroidetes	c__Flavobacteriia	o__Flavobacteriales	f__Flavobacteriaceae	g__Capnocytophaga
Prev-ff51	0.42	0.28	0.62	0.00373033	0.41	0.24	0.7	0.196852					1.61	0.99	2.62	0.99511	p__Bacteroidetes	c__Bacteroidia	o__Bacteroidales	f__Prevotellaceae	g__Prevotella
