## Supplemental Table 7 for "Sub-species niche specialization in the oral microbiome is associated with nasopharyngeal carcinoma risk"

### Sheet: Sheet1
Factor	Disease Status		Smoking		Parent	Group 1		Group 2
	slope	p	slope	p		No. ASVs	Organisms	No. ASVs	Organisms
1	1.22	3e-15	1.57	2e-06	--	1	p. Firmicutes	244	p. Actinobacteria
							c. Bacilli		p. Bacteroidetes
							o. Lactobacillales		p. Firmicutes;
							f. Carnobacteriaceae		c. Bacilli;
							g. Granulicatella		o. Gemellales
							(Gran-7770)		o. Lactobacillales
									f. Aerococcaceae
									f. Carnobacteriaceae
									g. Granulicatella
									f. Lactobacillaceae
									f. Streptococcaceae
									c. Clostridia
									c. Erysipelotrichi
									p. Proteobacteria
									p. Spirochaetes
									p. Tenericutes
2	-0.06	0.37	1.82	2e-06	1.2	3	p. Firmicutes	241	p. Actinobacteria
							c. Clostridia		p. Bacteroidetes
							o. Clostridiales		p. Firmicutes;
							f. Veillonellaceae		c. Bacilli;
							g. Veillonella		c. Clostridia
									o. Clostridiales
									f. Peptococcaceae
									f. Veillonellaceae
									g. Dialister
									g. Megasphaera
									g. Selenomonas
									g. Veillonella
									c. Erysipelotrichi
									p. Proteobacteria
									p. Spirochaetes
									p. Tenericutes
3	-0.59	5e-06	-1.5	5e-07	2.2	1	p. Firmicutes	240	p. Actinobacteria
							c. Bacilli		p. Bacteroidetes
							o. Lactobacillales		p. Firmicutes
							f. Carnobacteriaceae		c. Bacilli
							g. Granulicatella		o. Gemellales
							(Gran-5a377)		o. Lactobacillales
									f. Aerococcaceae
									f. Carnobacteriaceae
									g. Granulicatella
									f. Lactobacillaceae
									f. Streptococcaceae
									c. Clostridia
									c. Erysipelotrichi
									p. Proteobacteria
									p. Spirochaetes
									p. Tenericutes
4	0.37	0.0005	1.18	9e-13	3.2	87	p. Actinobacteria	153	p. Bacteroidetes
							p. Firmicutes		p. Proteobacteria
							p. Spirochaetes
							p. Tenericutes
5	0.5	2e-05	1.36	0.0006	4.2	64	p. Bacteroidetes	89	p. Bacteroidetes
							c. Bacteroidia		c. Bacteroidia
							o. Bacteroidales		o. Bacteroidales
							f. Bacteroidaceae		f. cont.Odoribacteraceae
							f. cont. Paraprevotellaceae		f. Porphyromonadaceae
							f. Prevotellaceae		unsp. Bacteroidales
							uncl. f. Bacteroidales		c. Flavobacteriia
									p. Proteobacteria
6	0.27	0.02	1.27	0.0006	4.1	1	p. Firmicutes	86	p. Actinobacteria
							c. Bacilli		p. Firmicutes;
							o. Lactobacillales		c. Bacilli;
							f. Streptococcaceae		o. Gemellales
							g. Streptococcus		o. Lactobacillales
							(Stre-c224)		f. Aerococcaceae
									f. Carnobacteriaceae
									f. Lactobacillaceae
									f. Streptococcaceae
									g. Streptococcus
									c. Clostridia
									c. Erysipelotrichi
									p. Spirochaetes
									p. Tenericutes
7	-0.14	0.79	1.79	5e-30	5.2	1	p. Proteobacteria	88	p. Bacteroidetes
							c. Betaproteobacteria		p. Proteobacteria
							o. Neisseriales		c. Betaproteobacteria
							f. Neisseriaceae		o. Burkholderiales
							g. Neisseria		o. Neisseriales
							(Neis-1ff6)		f. Neisseriaceae
									g. Eikenella
									g. Kingella
									g. Neisseria
									unsp. f. Neisseriaceae
									c. Gammaproteobacteria
									c. Deltaproteobacteria
8	-0.01	0.32	1.36	2e-05	5.1	1	p. Bacteroidetes	63	p. Bacteroidetes
							c. Bacteroidia		c. Bacteroidia
							o. Bacteroidales		o. Bacteroidales
							f. Prevotellaceae		f. Bacteroidaceae
							g. Prevotella		f. cont. Paraprevotellaceae
							(Prev-9e9c)		f. Prevotellaceae
									g. Prevotella
									uncl. f. Bacteroidales
9	1.27	2e-18	-0.57	5e-17	6.2	17	p. Firmicutes	69	p. Actinobacteria
							c. Bacilli		p. Firmicutes;
									c. Clostridia
									c. Erysipelotrichi
									p. Spirochaetes
									p. Tenericutes
10	0.41	0.0003	1.31	5e-17	7.2	1	p. Proteobacteria	87	p. Bacteroidetes
							c. Betaproteobacteria		p. Proteobacteria
							o. Burkholderiales		c. Betaproteobacteria
							f. Burkholderiaceae		o. Burkholderiales
							g. Lautropia		f. Burkholderiaceae
							(Laut-ca73)		g. Lautropia
									f. Comamonadaceae
									o. Neisseriales
									f. Neisseriaceae
									c. Gammaproteobacteria
									c. Deltaproteobacteria
11	0.8	0.0003	-0.91	2e-06	10.1	1	p. Proteobacteria	86	p. Bacteroidetes
							c. Betaproteobacteria		p. Proteobacteria
							o. Neisseriales		c. Betaproteobacteria
							f. Neisseriaceae		o. Burkholderiales
							g. Neisseria		o. Neisseriales
							(Neis-180b)		f. Neisseriaceae
									g. Eikenella
									g. Kingella
									g. Neisseria
									unsp. f. Neisseriaceae
									c. Gammaproteobacteria
									c. Deltaproteobacteria
12	-0.39	0.004	1.3	4e-06	8.2	1	p. Bacteroidetes	62	p. Bacteroidetes
							c. Bacteroidia		c. Bacteroidia
							o. Bacteroidales		o. Bacteroidales
							f. Prevotellaceae		f. Bacteroidaceae
							g. Prevotella		f. cont. Paraprevotellaceae
							(Prev-0909)		f. Prevotellaceae
									g. Prevotella
									uncl. f. Bacteroidales
